# SARS-CoV-2 infection unevenly impacts metabolism in the coronal periphery of the lungs

**DOI:** 10.1101/2024.05.22.595414

**Authors:** Jarrod Laro, Biyun Xue, Jian Zheng, Monica Ness, Stanley Perlman, Laura-Isobel McCall

## Abstract

**Highlights:**

- COVID-19 significantly decreases amino acids, fatty acids, and most eicosanoids
- SARS-CoV-2 preferentially localizes to central lung tissue
- Metabolic disturbance is highest in peripheral tissue, not central like viral load
- Spatial metabolomics allows detection of metabolites not altered overall

SARS-CoV-2, the virus responsible for COVID-19, is a highly contagious virus that can lead to hospitalization and death. COVID-19 is characterized by its involvement in the lungs, particularly the lower lobes. To improve patient outcomes and treatment options, a better understanding of how SARS-CoV-2 impacts the body, particularly the lower respiratory system, is required. In this study, we sought to understand the spatial impact of COVID-19 on the lungs of mice infected with mouse-adapted SARS2-N501Y_MA30_. Overall, infection caused a decrease in fatty acids, amino acids, and most eicosanoids. When analyzed by segment, viral loads were highest in central lung tissue, while metabolic disturbance was highest in peripheral tissue. Infected peripheral lung tissue was characterized by lower levels of fatty acids and amino acids when compared to central lung tissue. This study highlights the spatial impacts of SARS-CoV-2 and helps explain why peripheral lung tissue is most damaged by COVID-19.
