## Supplemental Table 1 for "SARS-CoV-2 infection unevenly impacts metabolism in the coronal periphery of the lungs"

### Sheet: SupplementalTable1
Annotation	Annotation Confidence	MZ	RT	ID	Mock-Infected Peripheral vs Central		D5-1000 Mice Overall Lung		D5-5000 Mice Overall Lung		D20-1000 Mice Overall Lung		D5-1000 Mice Peripheral vs Central		D5-5000 Mice Peripheral vs Central		D20-1000 Mice Peripheral vs Central		D5-1000 + D5-5000 Viral Correlation
					Fold Difference	FDR-adjusted p-value	Fold Change	FDR-adjusted p-value	Fold Change	FDR-adjusted p-value	Fold Change	FDR-adjusted p-value	Fold Difference	FDR-adjusted p-value	Fold Difference	FDR-adjusted p-value	Fold Difference	FDR-adjusted p-value	Spearman's Rank Correlation Coefficient	FDR-adjusted p-value
Glutamate	1	148.06	0.2726	304	1.03	0.416	0.55	8.51e-12	0.77	3.32e-05	0.64	2.89e-08	0.84	0.128	0.72	0.052	0.98	0.553	0.44	1.03e-06
Glutamine	1	147.077	0.273	485	0.93	0.901	0.56	1.51e-10	0.93	0.275	0.61	7.35e-11	0.84	0.358	0.75	0.145	0.94	0.553	0.34	0.000346
Aspartate	2	134.045	0.2766	531	1.17	0.0839	0.8	0.0335	1.25	0.0169	0.32	1.29e-13	0.84	0.0735	0.81	0.092	0.83	0.281	0.53	9.58e-10
Methionine	1	150.058	0.3418	808	0.81	0.00713	0.81	0.00156	0.6	8.68e-09	0.84	0.0704	0.76	0.16	0.71	0.109	1.09	0.979	Not significant	Not significant
Arginine	1	175.119	0.256	204	0.86	0.0662	0.84	0.0094	0.76	4.74e-05	0.81	0.00127	0.83	0.233	0.87	0.203	0.95	0.539	Not significant	Not significant
Threonine	1	120.066	0.2691	401	0.95	0.253	0.88	0.0905	0.82	0.000188	0.83	0.00144	0.9	0.309	0.68	0.194	0.86	0.484	Not significant	Not significant
Tyrosine	1	165.055	0.3869	993	0.79	0.00314	0.96	0.806	0.8	0.00375	0.86	0.0134	0.73	0.0235	0.75	0.0321	0.99	0.638	Not significant	Not significant
Phenylalanine	1	166.086	0.5922	1387	0.83	0.00143	1.16	0.224	0.78	0.000109	0.95	0.454	0.6	0.0069	0.63	0.0142	0.98	0.65	Not significant	Not significant
Tryptophan	1	205.097	1.1725	1664	0.68	0.000878	0.89	0.217	0.75	0.00867	0.85	0.106	0.68	0.0206	0.39	0.00548	1.31	0.2	Not significant	Not significant
Kynurenine	1	209.092	0.6099	1414	NA	NA	NA	NA	NA	NA	NA	NA	NA	NA	NA	NA	NA	NA	0.7	2.01e-19
Lysine	1	147.113	0.2411	78	0.8	0.00947	0.91	0.267	0.59	0.000206	1.01	0.932	0.91	0.989	0.97	0.672	0.73	0.63	Not significant	Not significant
Palmitic Acid	2	239.237	3.2255	8022	0.79	0.0037	0.59	2.32e-06	0.51	6.11e-10	0.6	2.67e-07	0.81	0.441	0.95	0.486	1.38	0.204	Not significant	Not significant
Epoxyeicosatetraenoic Acid	1	301.216	2.9607	6337	0.8	0.209	0.73	0.000525	1.02	0.387	0.43	3.72e-08	0.92	0.599	0.85	0.181	1.03	0.919	0.38	3.64e-05
Arachidonioc Acid	1	305.247	3.261	8265	0.75	0.0202	0.63	0.18	0.35	0.000686	0.83	0.278	0.55	0.268	0.61	0.51	2.14	0.0306	Not significant	Not significant
Docosahexaenoic Acid	1	329.247	3.0373	6962	0.37	0.00878	0.95	0.96	1.42	0.14	0.8	0.869	3.14	0.22	3.22	0.00894	1.68	0.0831	0.34	0.000415
Eicosapentaenoic Acid	2	303.232	3.0262	7318	0.8	0.185	0.6	0.00301	0.82	0.218	0.57	3.61e-06	0.85	0.485	0.72	0.24	1.05	0.979	0.3	0.0021
Prostaglandin D2	1	335.221	2.6281	4336	0.77	0.13	0.93	0.329	3.08	9.72e-11	0.45	0.000416	0.98	0.899	0.88	0.547	0.93	0.939	0.67	1.75e-17
Prostaglandin F2alpha	1	337.237	2.6422	4343	0.49	0.00294	0.9	0.907	1.43	0.0239	0.65	0.0113	0.68	0.174	0.29	0.00719	1.33	0.297	0.39	3.44e-05
Prostaglandin I3	1	351.215	2.6265	4097	1.41	0.0997	0.86	0.207	0.86	0.224	0.8	0.194	0.52	0.00443	0.5	0.000558	0.65	0.139	Not significant	Not significant
HETE	2	303.232	3.0253	6841	0.78	0.222	0.62	8.12e-05	0.78	0.0596	0.57	3.06e-06	0.83	0.228	0.8	0.114	1.07	0.858	0.35	0.000252
EPA-derived Prostaglandin	3	351.217	2.5514	3803	NA	NA	NA	NA	Inf	1.01e-07	NA	NA	NA	NA	0.14	0.0056	NA	NA	0.33	0.000483
AA-derived Prostaglandin	3	353.232	2.5109	3739	0.79	0.053	0.85	0.0232	0.85	0.235	0.65	3.64e-05	0.68	0.00443	0.56	0.000558	0.92	0.996	0.26	0.00921
Deoxycarnitine	2	146.118	0.2654	336	1.07	0.0703	0.71	6.48e-07	0.74	0.00618	0.27	1.1e-13	0.74	0.149	0.62	0.0741	0.99	0.883	0.27	0.00736
Carnitine	1	162.113	0.2576	220	0.98	0.909	0.54	7.34e-10	0.58	4.15e-11	0.38	4.73e-15	0.94	0.891	0.7	0.0785	0.98	0.546	Not significant	Not significant
Acetylcarnitine	1	204.123	0.2885	377	1.23	0.03	0.45	7.37e-12	0.68	5.64e-05	0.61	2.03e-08	0.74	0.041	0.51	0.00395	0.65	0.000252	0.35	0.000186
Propionylcarnitine	2	218.139	0.4683	1232	0.62	0.011	0.75	0.0991	0.57	0.000564	0.27	2.02e-08	0.68	0.225	0.67	0.108	0.48	0.754	Not significant	Not significant
Isovalerylcarnitine	2	246.17	2.1578	2136	NA	NA	0.35	0.000624	0.56	0.0416	NA	NA	0	0.174	NA	NA	NA	NA	0.23	0.0243
Hydroxybutyrlcarnitine	2	248.149	0.2813	455	0.66	0.171	0.4	0.000189	0.53	0.00725	2.07	3.45e-08	0.55	0.538	NA	NA	1.08	0.979	Not significant	Not significant
Hexanoylcarnitine	2	260.186	2.3413	3105	0.75	0.00967	0.72	0.14	0.54	0.00617	0.61	2.17e-06	0.3	0.0735	0.13	0.0804	0.96	0.668	Not significant	Not significant
Myristoylcarnitine	2	372.31	2.8268	5336	0.74	0.0274	0.35	2.5e-08	0.28	9.71e-10	0.42	1.64e-11	0.6	0.134	0.63	0.211	0.84	0.357	Not significant	Not significant
Palmitoylcarnitine	1	400.342	2.9208	6040	0.71	0.0703	0.46	1.37e-06	0.39	2.58e-10	0.51	2.55e-07	0.64	0.0783	0.54	0.148	1.21	0.704	Not significant	Not significant
Oleoylcarnitine	2	426.357	2.9486	6253	0.81	0.0624	0.44	2.33e-05	0.38	1.11e-08	0.6	0.000167	0.63	0.266	0.67	0.273	0.75	0.281	Not significant	Not significant
Stearoylcarnitine	2	428.373	3.0154	6739	0.64	0.000923	0.44	1.37e-06	0.38	2.82e-07	0.54	1.22e-05	0.55	0.062	0.45	0.058	1.27	0.299	Not significant	Not significant
Arachidonoylcarnitine	2	448.342	2.8928	5865	0.83	0.209	0.55	0.0247	0.64	0.0323	0.48	4.54e-08	0.63	0.325	0.5	0.152	1.3	0.889	Not significant	Not significant
Urate	1	169.036	0.3507	783	1.11	0.54	0.71	0.00204	1.74	0.000731	0.79	0.85	1.3	0.308	1.04	0.829	0.74	0.308	0.47	1.52e-07
Guanine	2	152.057	0.4265	1142	0.59	0.0415	1.22	0.268	0.2	1.36e-14	4.89	1.61e-09	1.02	0.661	1.26	0.535	1.02	0.853	-0.45	8.04e-07
Guanosine	1	284.099	0.4117	1084	0.5	0.00713	1.14	0.483	0.28	2.07e-13	3.85	5.01e-07	0.54	0.126	NA	NA	0.63	0.0258	-0.42	4.79e-06
Inosine	1	269.088	0.4162	1107	0.79	0.00929	0.71	0.00301	0.26	5.6e-13	0.57	2.8e-06	0.57	0.0398	NA	NA	1.12	0.944	-0.38	4.93e-05
Xanthine	1	153.041	0.3785	957	0.8	0.0168	0.8	3.1e-06	0.45	2.66e-15	0.27	4.71e-16	0.84	0.0149	0.65	0.068	0.18	0.418	-0.36	0.000142
AMP	1	348.07	0.3676	928	0.27	0.0839	3.19	1.19e-05	2.96	1e-05	1.5	0.0238	0.69	0.123	0.55	0.0335	1.74	0.18	Not significant	Not significant
DAMP	2	332.075	0.3478	677	0.1	0.37	1.01	0.674	0.75	0.183	18.55	3.6e-10	2.71	0.235	6.81	0.0854	4.57	0.00488	Not significant	Not significant
GlutathioneAnalog	3	307.044	0.4047	1080	0.62	0.00518	0.62	0.00829	0.31	4.1e-10	0.43	3.48e-09	0.66	0.249	0.3	0.00767	0.91	0.883	Not significant	Not significant
Palmitamide	1	256.263	3.2215	7978	1.32	0.000878	1.23	0.102	0.93	0.17	0.73	1.08e-07	0.68	0.00361	0.77	0.00685	0.76	0.0241	Not significant	Not significant
Octadecanamide	2	284.295	3.3637	8709	1.12	0.119	0.97	0.698	1.04	0.564	0.29	3.41e-20	0.65	0.0192	0.81	0.0031	0.98	0.746	Not significant	Not significant
PC_14_0	3	468.308	2.8128	5191	0.35	0.0798	0.5	8.07e-06	0.13	1.22e-15	1.38	0.0311	0.65	0.309	0.53	0.0106	0.95	0.802	-0.49	2.58e-08
PC_16_1	3	494.324	2.8511	5545	0.8	0.25	0.83	0.028	0.24	6.55e-16	1.67	0.0012	0.61	0.0783	0.59	0.00487	0.92	0.638	-0.45	7.34e-07
PC_17_0	3	510.355	2.9774	6456	0.68	0.00413	0.57	8e-08	0.31	1.51e-13	1.07	0.915	0.72	0.0783	0.49	0.00428	1.64	0.0612	Not significant	Not significant
PC_18_0	3	524.371	3.037	6947	0.76	0.000767	0.57	5.02e-09	0.41	5.71e-13	0.57	0.000152	0.74	0.0754	0.49	0.00487	1.47	0.136	Not significant	Not significant
PC_18_1	3	522.355	2.9551	6304	0.73	0.0406	0.81	0.0202	0.4	2.37e-17	1.19	0.0256	0.68	0.0149	0.58	0.00191	1.09	0.883	-0.4	1.79e-05
PC_20_5	3	542.322	2.8651	5646	0.8	0.109	0.72	0.00306	0.11	4.09e-19	0.91	0.384	0.65	0.0386	0.54	0.0123	1.11	0.853	-0.43	1.96e-06
PC_14_0_16_0	3	706.538	5.6167	10393	0.46	0.00591	0.52	0.0216	0.42	0.000245	0.43	0.000837	0.6	0.313	0.77	0.78	2.11	0.527	Not significant	Not significant
